# From pelagic to reef: Genomic basis of morphological adaption during life-history transition in the orbicular batfish (*Platax orbicularis*)

**DOI:** 10.64898/2026.09.10.750547

**Authors:** Yuxuan Zhang, Yanwen Shao, Liang Zhong, Runsheng Li, Wenlong Cai

**Author notes:** Corresponding authors: Runsheng Li and Wenlong Cai.

## Abstract

Metamorphosis enables teleosts to transition between ecological niches, driving lineage-specific morphological innovations. The orbicular batfish (*Platax orbicularis)* exemplifies this, transforming from a pelagic larva into a reef-associated juvenile with extreme allometric fin elongation. Here, we generated a chromosome-level genome assembly of 715.46 Mb, with 99.4% completeness. Integrating comparative genomics with tissue-specific transcriptomics, we demonstrate that such transformation is a systemic process shaped by both long-term evolutionary adaptation and short-term developmental reprogramming. Comparative analyses revealed expansion of development-related gene families and significant evolution of immune- and sensory-related families, likely associated with ecological niche transition. Spatiotemporal clustering of metamorphosing fin transcriptomes identified rapid cell cycle activation accompanied by sustained suppression of basal metabolism, indicating developmental trade-offs during fin elongation. Several differentially expressed genes involved in cell cycle (*ankfn1* and *mcph1*), ossification (*cyp24a1* and *sema4d*), and extracellular matrix remodeling (*sdc4* and *serpine1*) exhibited positive selection, suggesting coordinated regulatory and protein-level adaptation. Among an extensive repertoire of 49 *hox* genes, four (*hoxb6b*, *hoxc8a*, *hoxd9b*, *hoxd10a*) were differentially expressed, implicating developmental regulators in fin remodeling. Together, our findings offer new insights into the evolutionary context and molecular mechanisms of metamorphosis in orbicular batfish, and advance the understanding of adaptive evolution and metamorphosis innovations in teleosts.
