## Supplementary Table for "From pelagic to reef: Genomic basis of morphological adaption during life-history transition in the orbicular batfish (*Platax orbicularis*)"

### Sheet: Sheet1
Supplementary Table 1. Sequencing data statistics of orbicular batfish.
Tissue	Platform	Sequencing type	Read number	Total bases (bp)	Average length (bp)
Muscle	Nanopore minION	DNA	2383305	30824387952	12933.5
Muscle	Illumina NovaSeq 6000	DNA	697164402	104574660300	150
Muscle	Illumina NovaSeq 6000	DNA	246498948	36974842200	150
Brain	DNBSEQ-T7	RNA	65313778	9797006700	150
Gill	DNBSEQ-T7	RNA	85453254	12817988100	150
Heart	DNBSEQ-T7	RNA	71435464	10715319600	150
Head kidney	DNBSEQ-T7	RNA	80532464	12079869600	150
Kidney	DNBSEQ-T7	RNA	55912368	8386855200	150
Spleen	DNBSEQ-T7	RNA	64995576	9749336400	150
Intestine	DNBSEQ-T7	RNA	92589496	13888424400	150
Pre-metamorphic fin-1	DNBSEQ-T7	RNA	81934324	12290148600	150
Pre-metamorphic fin-2	DNBSEQ-T7	RNA	99305944	14895891600	150
Pre-metamorphic fin-3	DNBSEQ-T7	RNA	87489964	13123494600	150
Mid-metamorphic fin-1	DNBSEQ-T7	RNA	87323984	13098597600	150
Mid-metamorphic fin-2	DNBSEQ-T7	RNA	85226992	12334048800	150
Mid-metamorphic fin-3	DNBSEQ-T7	RNA	83702848	12555427200	150
Post-metamorphic fin-1	DNBSEQ-T7	RNA	87186276	13077941400	150
Post-metamorphic fin-2	DNBSEQ-T7	RNA	87935472	13190320800	150
Post-metamorphic fin-3	DNBSEQ-T7	RNA	90774404	13616160600	150

### Sheet: Sheet2
Supplementary Table 2. Genome assembly statistics of orbicular batfish.
Genome Assembly
Total length (bp)	715443963
Contig number	554
Contig N50 (bp)	13274182
Largest contig (bp)	31089049
Scaffold Number	280
Scaffold N50 (bp)	31084842
Largest scaffold (bp)	34870074
GC content (%)	41.01
BUSCO completeness of the genome assembly
Complete BUSCOs	3620 (99.5%)
Complete and single-copy BUSCOs	3613 (99.3%)
Complete and duplicated BUSCOs	7 (0.2%)
Fragmented BUSCOs	16 (0.4%)
Missing BUSCOs	4 (0.1%)
Total BUSCOs searched	3640

### Sheet: Sheet3
Supplementary Table 3. Annotation of repetitive elements in orbicular batfish.
Repeat class	Number of elements	Length occupied (bp)	Percentage of genome (%)
Retroelements	84234	23147415	0.0324
DNA transposons	40798	10743538	0.015
Unclassifed interpersed repeats	831379	137105093	0.1916
Small RNA	5207	356831	0.0005
Simple repeats	407696	16237420	0.0227
Low complexity	52678	2771714	0.0039

### Sheet: Sheet4
Supplementary Table 4. Annotation of protein-coding genes in orbicular batfish.
Gene Prediction
Number of genes predicted	25544
Mean gene length (bp)	12420
Number of exons predicted	243568
Mean exon length (bp)	165
BUSCO completeness of predicted genes
Complete BUSCOs	3436 (94.4%)
Complete and single-copy BUSCOs	3388 (93.1%)
Complete and duplicated BUSCOs	48 (1.3%)
Fragmented BUSCOs	70 (1.9%)
Missing BUSCOs	134 (3.7%)
Total BUSCOs searched	3640

### Sheet: Sheet5
Supplementary Table 5. Positive selected genes in orbicular batfish.
Gene description	Ka/Ks	adjusted P
adamts18	2.60831	0
pdpr	2.20746	3.30553e-12
cmtr2	2.76926	0.0473423
ogfod1	2.26259	1.07218e-05
mical2	2.08326	0.00304109
stk33	2.35052	0.00537077
prrg2	2.47498	0.0153721
elp4	2.02896	0.00144445
dna2	2.23763	1.47453e-08
mphosph10	1.65233	0.0382413
nkpd1	2.48483	0.00447512
gpalpp1	2.1366	0.00194798
spata5l1	2.38429	3.5557e-05
otog	2.21098	0
crtc3	2.28629	0
vezt	2.18389	0.0212819
golgb1	2.19171	0.00911751
kdm5a	2.27788	4.13947e-05
hcfc2	2.31696	0.036679
gtf3c3	2.289	0.00030199
nbeal1	2.47916	9.6997e-05
ipo5	2.52123	0
vwde	2.80329	0.00166272
nhej1	2.41354	4.52314e-06
ccr10	3.12447	0.0283151
srcap	2.39976	0
skap1	1.70889	0.0237509
plxdc1	2.34257	8.66936e-11
-	2.37871	0.00117614
dock1	2.20628	0
cdhr1	2.11606	1.5139e-12
pus3	2.25365	2.00974e-05
anks3	2.42772	6.02302e-07
prodh2	2.43194	1.38302e-06
meiob	2.29454	4.12084e-05
xrcc6	2.22877	0.00114776
shisa8	1.91354	4.24816e-08
daglb	2.30482	2.95824e-07
mrpl27	1.85574	0.0205474
alk	2.38804	1.55218e-09
runx3	2.73325	1.56512e-13
arhgap11a	2.43229	7.06827e-13
prox2	2.32711	4.49229e-06
mtfr1l	2.29202	2.9724e-07
dlk1	2.51622	1.48734e-13
grhl3	1.9298	0.000131603
sax	2.29136	2.11561e-13
-	2.2231	0.00692582
trim9	2.24244	1.60649e-05
l2hgdh	2.14047	7.05888e-08
tmem206	2.02452	1.21066e-10
eif5	1.79594	0.00543816
top3b	2.12799	8.11158e-10
stx2	2.11289	2.33724e-12
snrnp200	2.00285	1.45258e-05
polr3d	2.204	5.81167e-08
mvk	2.0569	0.00218574
clip1	1.9457	4.32862e-06
wdr66	2.29231	0.0234587
me2	2.03527	1.03044e-11
plcxd3	2.78106	0
cdc14b	2.01203	5.42298e-06
znf366	2.5059	3.52859e-09
lap-2	2.37895	0.000152971
areg	2.67135	0.00043966
ksr2	2.38139	0.00784337
znrf1	2.02573	2.09682e-05
arl2bp	2.31597	0.0115212
ca12	2.2743	0
vwa9	2.33015	1.68316e-12
ddb2	2.34898	1.45089e-06
pdf	2.14239	2.85381e-12
hal	2.39373	0
-	2.40418	0.0311232
adat1	2.09905	0.0419782
mov10l1	2.36224	0.0127638
cdkn1c	2.44151	9.44647e-07
htr6	3.04068	6.18411e-08
e2f1	2.44287	0.000222021
plch2	2.05434	2.07975e-13
cd40	1.35636	6.92197e-05
vwa5b1	2.29335	0.000167142
cd63	2.06539	0.0065577
ocstamp	2.37336	0.000451817
slc52a3	2.76417	0.0330739
iap5	1.92493	0.00305367
lamtor5	2.28235	0.00038475
nfya	2.36614	0
tp73	2.37198	0
ybx1	2.30612	0
chdh	2.37887	0
-	2.62667	0.00376535
-	1.95004	0.0102136
hint3	2.28533	1.55234e-06
-	2.02638	0.022131
bckdhb	2.83376	4.59874e-11
dcstamp	2.71727	2.7269e-06
osr2	1.73652	0
mc2r	2.57979	6.44921e-06
preb	2.06109	1.92313e-07
myom3	2.2352	8.53052e-09
gnl2	2.08365	0.0303131
pvrl2	2.047	0
mlf2	2.13923	0
cdc42ep5	2.19584	0
fox-1	2.49428	9.09919e-09
rps9	2.63182	0
shc1	2.68793	0
cgn	1.99309	0
tbrg4	2.3471	0.000195864
spaca6	2.02448	0
rcc1	2.27902	0.00157936
gpatch3	2.04919	1.08214e-11
col18a1	2.09926	0
c3orf17	2.21306	0.00376934
asmt	2.5238	0
cers6	1.86514	3.23205e-05
ppig	1.62695	0
klhl23	2.47695	0.000586912
-	2.8996	1.49254e-06
carkd	2.21576	5.32279e-06
sec22a	2.56156	1.79013e-08
gab3	2.29956	0.00951613
myo19	2.35998	4.40482e-10
auts2	2.65532	0.00102179
acat1	2.28731	0.0184305
b4galt4	2.22023	1.06092e-07
map7d2	2.3478	2.21401e-09
-	2.57691	9.34892e-07
fnip1	2.62302	0
zcchc10	1.11477	0.0138147
-	2.22375	0
supt20h	2.21452	0
sec24a	2.2168	0.000809629
tecta	2.37014	3.32286e-07
vps37d	3.06988	1.40542e-11
wbscr16	2.07205	1.31205e-07
cldn19	2.74668	2.8161e-05
agtrap	2.34671	0.00470684
cd55	1.93775	6.60997e-07
cyp24a1	2.24593	8.66666e-05
asic1	2.22539	0
tfap2c	2.20219	0.0280392
ddit3	3.16374	5.37585e-07
slc45a1	2.59046	0.000301849
mst1	1.97936	0.000214497
sdc4	2.13186	0.000180515
vprbp	2.2035	0.000685585
stat2	2.03619	0.00013231
rassf5	1.99086	0
celf4	2.67307	0
pigu	2.06218	0.0251788
wdr1	1.62374	1.83546e-07
smc3	2.02821	0.000308854
nsmce1	2.25018	4.60192e-06
mcoln1	2.52268	2.72264e-09
zcchc7	2.03938	1.88779e-05
usp38	2.53464	2.40608e-09
lap3	2.26125	4.38934e-07
arfip1	2.07746	6.75176e-06
trim2	2.64506	1.92387e-10
kiaa1524	2.35182	2.14891e-10
cdh19	2.27269	0.00439545
wasf3	2.06311	5.17807e-08
-	2.18387	2.68483e-11
cops5	1.64507	1.03178e-05
-	2.3373	3.5744e-06
pih1d3	1.82661	0.000107517
kcnq3	1.93912	0
slc25a42	2.4443	0.000137942
-	2.1924	0.0245199
agxt	2.113	7.71731e-14
sntg1	2.14351	4.39584e-07
pcmtd1	2.64949	0.0281823
asic3	1.84614	0
atg9b	2.59405	8.18985e-08
tcea1	1.94619	0.0186393
-	2.27856	9.9223e-08
ralbp1	2.19657	0
usp33	2.508	0.0432331
ints4	2.3243	0.0105605
prdm10	2.12607	7.74417e-12
brca2	2.11545	0
thyn1	2.05202	3.93019e-06
nmd3	2.22969	0
wdr53	2.6084	2.43463e-13
fosb	2.38426	0
strn4	2.38691	0
ube4a	2.30476	2.18471e-11
arhgef17	2.45128	4.29051e-07
serpini1	2.81946	0
tmem25	2.67374	2.3316e-09
sik3	2.70357	4.31049e-13
sidt2	2.36731	0
pitx2	2.39882	1.62503e-06
slc30a9	2.15532	6.74204e-14
nkap	1.49077	0.0170159
cstf2	2.34917	6.60834e-11
tex11	2.30923	6.12751e-07
dnajc4	2.13485	1.98485e-05
-	1.41364	2.10273e-07
hrh2	2.80296	0.0132487
slu7	1.62822	7.65206e-12
pdlim7	2.23707	0
hvcn1	2.7849	5.5016e-06
hars	2.13792	5.9599e-08
ccdc43	1.82458	1.70993e-06
coil	2.01151	0.0105481
-	2.45776	0.00586733
txn2	2.60043	0.000298607
ankfn1	2.48771	0
ap5z1	2.39433	0.0163501
rpusd1	2.5977	1.40667e-13
tmem11	3.43299	0.01272
kctd13	2.37055	0
atad5	2.23962	2.78671e-06
arl16	2.50776	0.00301323
-	1.87279	0.00234587
prkcsh	1.84017	1.34334e-07
unkl	2.23884	0.00190886
rilpl1	2.26017	9.29325e-11
c2orf42	2.41249	0.026386
fcho2	2.15956	9.71167e-06
rapgef1	2.22872	0
ppap2a	1.91366	3.76024e-07
amacr	2.9474	0.00079084
sema4d	2.28855	0
nop14	1.91676	1.24166e-12
ciz1	1.97572	1.60088e-10
c9orf16	0.74527	4.96336e-05
ass1	1.84234	6.43836e-06
pdlim7	2.35291	9.86603e-05
noc4l	2.1345	3.23206e-05
rnf170	2.41217	4.55161e-06
-	2.69725	0.00911876
rassf6	2.16152	0.00732593
gfi1b	1.98792	4.43204e-07
zcchc9	1.73132	7.74741e-05
tdgf1	2.12159	5.45761e-06
rbm45	1.91406	7.70154e-12
cep170	2.39797	4.05365e-09
mettl10	1.97249	0.000111115
46089	2.29376	0.00542258
hps1	2.45119	1.28974e-06
mtg1	2.24816	3.34264e-06
mcph1	2.10314	7.33602e-10
col21a1	2.2778	1.92214e-05
-	2.55886	0.00624642
dst	2.04429	3.78493e-10
micu1	2.37505	1.47426e-12
npas4	2.21094	0.0300111
herc4	1.94321	0
zswim8	2.37044	0
chst7	2.25313	0.00187611
sgta	1.58658	1.19247e-14
reep6	2.10976	0.00748857
hdlbp	2.27464	3.43712e-14
stxbp3	1.79492	0.000433096
kank4	2.43554	0.0282365
rabgap1l	2.3299	2.72407e-11
arrdc2	2.21522	2.70868e-07
mast3	2.34083	8.00345e-07
lsg1	2.02408	2.60879e-06
tax1bp3	2.07834	9.39311e-07
-	2.39161	1.16862e-14
npl	1.87827	0.0281132
atp5d	3.09332	2.84343e-05
nr2c2ap	1.99545	1.20229e-05
pigx	2.45468	0.00376719
aasdh	2.51368	0
sgcb	2.25691	0.000120945
crnkl1	1.92991	0.00391275
nup43	2.29609	5.58109e-07
tfap2b	1.95253	1.6147e-09
cep57l1	2.37766	0.000312909
tmem181	2.30083	9.22042e-11
mthfd1l	2.57931	4.82626e-11
grm1	2.27223	3.34822e-09
fdft1	2.23752	0.0130987
wisp3	2.25465	1.86635e-05
tbc1d14	2.00939	0.000381716
acap1	2.0922	0.0413593
clcn3	2.7048	1.91092e-07
serpine1	2.08803	3.41351e-08
emc4	2.03529	5.23535e-07
lrch4	2.07116	1.84519e-13
ssr2	2.52554	4.36334e-11
-	1.63258	3.96927e-05
rnf19b	2.78074	0.00553273
fbxl6	2.11232	0
neu1	2.21402	0.0300806
nrm	2.37939	7.23432e-13
mapk15	2.54499	1.51837e-07
ubp1	1.92542	4.73424e-09
matn1	2.29528	1.199e-05
sla	2.05715	0.0439462
aste1	2.21084	2.05043e-07
hepacam2	2.67997	0.00949856
gja4	2.56402	2.93681e-07
zbtb8b	2.37216	1.52034e-10
